# Dissecting transcriptomic signatures of genotype x genotype interactions during the initiation of plant-rhizobium symbiosis

**DOI:** 10.1101/2020.06.15.152710

**Authors:** Camilla Fagorzi, Giovanni Bacci, Rui Huang, Lisa Cangioli, Alice Checcucci, Margherita Fini, Elena Perrin, Chiara Natali, George Colin diCenzo, Alessio Mengoni

**Author notes:** Department of Agricultural and Food Science, University of Bologna, Bologna, Italy (Alice Checcucci).

## Abstract

Rhizobia are ecologically important, facultative plant symbiotic microbes. In nature there exists large variability in the association of rhizobial strains and host plant of the same species. Here, we evaluated whether plant and rhizobial genotypes influence the initial transcriptional response of rhizobium following perception of host plant. RNA-sequencing of the model rhizobium *Sinorhizobium meliloti* exposed to root exudates or luteolin was performed in a combination of three *S. meliloti* strains and three *Medicago sativa* varieties. The response to root exudates involved hundreds of changes in the rhizobium transcriptome. Of the differentially expressed genes, expression of 35% were influenced by strain genotype, 16% by the plant genotype, and 29% by strain x host plant genotype interactions. We also examined the response of a hybrid *S. meliloti* strain, in which the symbiotic megaplasmid (~ 20% of the genome) was mobilized between two of the above-mentioned strains. Dozens of genes resulted up-regulated in the hybrid strain, indicative of nonadditive variation in the transcriptome. In conclusion, this study demonstrated that transcriptional responses of rhizobia upon perception of legumes is influenced by the genotypes of both symbiotic partners, and their interaction, suggesting a wide genetic spectrum of partner choice selection in plant-rhizobium symbiosis.
