## Supplemental Material file S2 for "Dissecting transcriptomic signatures of genotype x genotype interactions during the initiation of plant-rhizobium symbiosis"

### Sheet: KEGG-Upregulated
KEGG Module	Descrption	1021-Luteolin	1021-Camporegio	1021-Verbena	1021-Lodi	BL225C-Luteolin	BL225C-Camporegio	BL225C-Verbena	BL225C-Lodi	AK83-Luteolin	AK83-Camporegio	AK83-Verbena	AK83-Lodi
M00001	Glycolysis (Embden-Meyerhof pathway), glucose => pyruvate			3.12111
M00008	Entner-Doudoroff pathway, glucose-6P => glyceraldehyde-3P + pyruvate							5.02598
M00009	Citrate cycle (TCA cycle, Krebs cycle)							4.21863	5.15723				4.59944
M00013	Malonate semialdehyde pathway, propanoyl-CoA => acetyl-CoA		4.36433			5.05769	3.74541	4.44102		7.1844	4.86248	6.4682	6.4068
M00017	Methionine biosynthesis, apartate => homoserine => methionine					5.05769	3.33038		5.96458
M00020	Serine biosynthesis, glycerate-3P => serine				7.12683
M00023	Tryptophan biosynthesis, chorismate => tryptophan						3.74541
M00030	Lysine biosynthesis, AAA pathway, 2-oxoglutarate => 2-aminoadipate => lysine					6.64265
M00033	Ectoine biosynthesis, aspartate => ectoine		5.94929				5.33038	6.02598
M00035	Methionine degradation								7.54954
M00036	Leucine degradation, leucine => acetoacetate + acetyl-CoA				7.54186	6.05769
M00044	Tyrosine degradation, tyrosine => homogentisate				7.38986	5.32073
M00045	Histidine degradation, histidine => N-formiminoglutamate => glutamate											5.05316
M00046	Pyrimidine degradation, uracil => beta-alanine, thymine => 3-aminoisobutanoate					7.32073	4.59341	5.28902	8.22762
M00051	Uridine monophosphate biosynthesis, glutamine (+ PRPP) => UMP											4.88323
M00060	KDO2-lipid A biosynthesis, Raetz pathway, LpxL-LpxM type										3.98801
M00083	Fatty acid biosynthesis, elongation	5.29033					3.59341				4.27751
M00115	NAD biosynthesis, aspartate => NAD												6.4068
M00126	Tetrahydrofolate biosynthesis, GTP => THF						4.16045					4.88323
M00135	GABA biosynthesis, eukaryotes, putrescine => GABA								4.74219
M00144	NADH:quinone oxidoreductase, prokaryotes					3.94221
M00176	Assimilatory sulfate reduction, sulfate => H2S											5.93768	6.29132
M00178	Ribosome, bacteria		5.43082	5.46108			3.30289	4.20495			5.30448	4.32524	5.26384
M00189	Molybdate transport system						4.74541	5.44102
M00193	Putative spermidine/putrescine transport system				4.35424	3.2851	2.55779		4.77695
M00210	Phospholipid transport system						4.33038
M00212	Ribose transport system											3.68392	4.03756
M00223	Phosphonate transport system		5.94929	5.05971
M00236	Putative polar amino acid transport system					3.25034
M00237	Branched-chain amino acid transport system									5.12551
M00238	D-Methionine transport system			6.05971
M00239	Peptides/nickel transport system	3.79208				2.48615
M00240	Iron complex transport system						4.42348	4.70405
M00252	Lipooligosaccharide transport system	8.02729
M00254	ABC−2 type transport system						3.59341			8.1844	4.86248	4.88323
M00255	Lipoprotein-releasing system						4.91534
M00307	Pyruvate oxidation, pyruvate => acetyl-CoA				8.12683		4.33038				6.0324		6.99176
M00335	Sec (secretion) system		3.83381
M00359	Aminoacyl-tRNA biosynthesis, eukaryotes		3.55697	3.6674							3.64008	4.66084
M00377	Reductive acetyl-CoA pathway (Wood-Ljungdahl pathway)					5.64265			6.54954
M00455	TorS-TorR (TMAO respiration) two-component regulatory system										6.44744
M00506	CheA-CheYBV (chemotaxis) two-component regulatory system		3.62736	3.73779
M00511	PleC-PleD (cell fate control) two-component regulatory system										6.0324
M00546	Purine degradation, xanthine => urea	4.91181			5.01135
M00565	Trehalose biosynthesis, D-glucose 1P => trehalose											5.05316
M00570	Isoleucine biosynthesis, threonine => 2-oxobutanoate => isoleucine											6.4682
M00572	Pimeloyl-ACP biosynthesis, BioC-BioH pathway, malonyl-ACP => pimeloyl-ACP											7.05316
M00642	Multidrug resistance, efflux pump MexJK-OprM							5.44102
M00664	Nodulation	7.61225
M00701	Multidrug resistance, efflux pump EmrAB	7.29033	4.62736	4.73779				4.70405
M00728	Cationic antimicrobial peptide (CAMP) resistance						4.33038	5.02598
M00839	PdtaS-PdtaR two-component regulatory system					6.64265				8.76937

### Sheet: KEGG-Downregulated
KEGG Module	Descrption	1021-Luteolin	1021-Camporegio	1021-Verbena	1021-Lodi	BL225C-Luteolin	BL225C-Camporegio	BL225C-Verbena	BL225C-Lodi	AK83-Luteolin	AK83-Camporegio	AK83-Verbena	AK83-Lodi
M00001	Glycolysis (Embden-Meyerhof pathway), glucose => pyruvate							2.59972
M00003	Gluconeogenesis, oxaloacetate => fructose-6P										5.53233
M00004	Pentose phosphate pathway (Pentose phosphate cycle)		3.40801	3.31947			2.71244	3.31592
M00009	Citrate cycle (TCA cycle, Krebs cycle)				5.54186
M00014	Glucuronate pathway (uronate pathway)		3.1279							6.99176
M00016	Lysine biosynthesis, succinyl-DAP pathway, aspartate => lysine						2.76491
M00019	Valine/isoleucine biosynthesis, pyruvate => valine / 2-oxobutanoate => isoleucine												5.79536
M00027	GABA (gamma-Aminobutyrate) shunt						2.71244
M00042	Catecholamine biosynthesis, tyrosine => dopamine => noradrenaline => adrenaline						4.93483	5.53832			6.53233
M00051	Uridine monophosphate biosynthesis, glutamine (+ PRPP) => UMP					5.13169
M00061	D-Glucuronate degradation, D-glucuronate => pyruvate + D-glyceraldehyde 3P												6.25479
M00093	Phosphatidylethanolamine (PE) biosynthesis, PA => PS => PE												6.66983
M00114	Ascorbate biosynthesis, plants, glucose-6P => ascorbate							3.53832
M00117	Ubiquinone biosynthesis, prokaryotes, chorismate => ubiquinone		3.6304	3.54186
M00121	Heme biosynthesis, plants and bacteria, glutamate => heme		3.71286	3.62433
M00123	Biotin biosynthesis, pimeloyl-ACP/CoA => biotin						3.93483
M00127	Thiamine biosynthesis, AIR => thiamine-P/thiamine-2P										5.2104	5.3006
M00133	Polyamine biosynthesis, arginine => agmatine => putrescine => spermidine		5.21536	5.12683
M00145	NAD(P)H:quinone oxidoreductase, chloroplasts and cyanobacteria			6.12683
M00153	Cytochrome bd ubiquinol oxidase		6.21536	6.12683	9.93418						6.53233	7.62252
M00155	Cytochrome c oxidase, prokaryotes		5.56329	5.25236			3.6718	3.95335			4.2104
M00156	Cytochrome c oxidase, cbb3-type		5.32228	5.42639			3.02794				5.65786	6.74806
M00165	Reductive pentose phosphate cycle (Calvin cycle)		5.80033	5.71179			4.5198	5.12328			5.53233
M00176	Assimilatory sulfate reduction, sulfate => H2S		3.40801	3.90443	6.12683		3.44941	4.53832	4.74219
M00178	Ribosome, bacteria					3.5737
M00185	Sulfate transport system						4.5198	5.12328	7.54954
M00188	NitT/TauT family transport system	8.61225				6.81619	3.44941	4.05289	7.06412	6.66983
M00190	Iron(III) transport system									6.57672
M00193	Putative spermidine/putrescine transport system						2.57728
M00194	Maltose/maltodextrin transport system												5.73123
M00196	Raffinose/stachyose/melibiose transport system						3.39427	3.53832			4.4817	4.76454	5.39681
M00199	L-Arabinose/lactose transport system						3.93483
M00200	Putative sorbitol/mannitol transport system							5.53832			5.53233		8.25479
M00201	alpha-Glucoside transport system										6.53233	7.62252
M00204	Trehalose/maltose transport system						3.93483
M00207	Putative multiple sugar transport system							2.32886
M00212	Ribose transport system						2.50599	2.40903
M00215	D-Xylose transport system					5.97969	3.61291
M00219	AI-2 transport system						4.34987
M00220	Rhamnose transport system						3.61291
M00221	Putative simple sugar transport system						2.08684
M00230	Glutamate/aspartate transport system		6.21536	6.12683	9.93418
M00234	Cystine transport system						3.71244
M00236	Putative polar amino acid transport system									5.44744
M00239	Peptides/nickel transport system					3.88208	2.10026	2.38181	4.13001		1.90006	2.25329
M00242	Zinc transport system					5.97969	3.61291
M00243	Manganese/iron transport system										6.53233
M00245	Cobalt/nickel transport system							5.53832
M00250	Lipopolysaccharide transport system							5.53832
M00254	ABC−2 type transport system								5.22762
M00258	Putative ABC transport system		4.6304	4.54186
M00260	DNA polymerase III complex, bacteria		3.6304
M00299	Spermidine/putrescine transport system						3.76491	3.95335			4.94736		6.08487
M00316	Manganese transport system						4.93483				6.53233	7.62252
M00323	Urea transport system			5.12683
M00361	Nucleotide sugar biosynthesis, eukaryotes							3.42284
M00364	C10-C20 isoprenoid biosynthesis, bacteria			6.12683
M00416	Cytochrome aa3-600 menaquinol oxidase		6.21536	6.12683							6.53233	7.62252
M00417	Cytochrome o ubiquinol oxidase		6.21536								5.53233
M00436	Sulfonate transport system					8.30162	4.93483	5.53832	8.54954
M00511	PleC-PleD (cell fate control) two-component regulatory system											5.62252
M00529	Denitrification, nitrate => nitrogen		5.4784	5.38986			3.34987	3.95335
M00532	Photorespiration						2.81936
M00546	Purine degradation, xanthine => urea		3.51492	3.42639			2.61291	2.89446
M00565	Trehalose biosynthesis, D-glucose 1P => trehalose						3.93483	4.53832
M00595	Thiosulfate oxidation by SOX complex, thiosulfate => sulfate						3.12748
M00596	Dissimilatory sulfate reduction, sulfate => H2S		6.21536	6.12683				5.53832
M00607	Glycerol transport system										6.53233	7.62252
M00635	Tetracycline resistance, TetAB(46) transporter		6.21536	6.12683
M00670	Mce transport system		6.21536	6.12683				5.53832
M00701	Multidrug resistance, efflux pump EmrAB			4.8049
M00713	Fluoroquinolone resistance, efflux pump LfrA						4.93483
M00722	Cationic antimicrobial peptide (CAMP) resistance							5.53832
M00726	Cationic antimicrobial peptide (CAMP) resistance, lysyl-phosphatidylglycerol (L-PG) synthase MprF						4.34987	4.95335
M00762	Copper−processing system		6.21536	6.12683	9.93418
M00833	Calicheamicin biosynthesis, calicheamicinone => calicheamicin						4.93483				6.53233	6.62252
M00835	Pyocyanine biosynthesis, chorismate => pyocyanine										5.53233

### Sheet: COG-Upregulated
COG Category	Descrption	1021-Luteolin	1021-Camporegio	1021-Verbena	1021-Lodi	BL225C-Luteolin	BL225C-Camporegio	BL225C-Verbena	BL225C-Lodi	AK83-Luteolin	AK83-Camporegio	AK83-Verbena	AK83-Lodi
C	Energy production and conversion		-2.0934	-2.02721
E	Amino acid transport and metabolism								1.88205
EGP	Amino acid transport and metabolism; Carbohydrate transport and metabolism; Inorganic ion transport and metabolism							1.79926
G	Carbohydrate transport and metabolism		-1.14329	-1.29949			-1.58931	-1.64326			-1.66735
H	Coenzyme transport and metabolism						1.09422
J	Translation, ribosomal structure and biogenesis		2.81492	2.79865			0.920734	1.15629			2.49861	1.81417
K	Transcription		-1.11183
KT	Transcription; Signal transduction mechanisms		2.84378	2.90997
L	Replication, recombination, and repair		-2.27044	-3.20425
N	Cell motility		4.18773	4.25392
NT	Cell motility; Signal transduction mechanisms		3.71824	3.61451
O	Post-translational modification, protein turnover, and chaperones		1.55778	1.4434			1.44077	1.90515		2.38073	1.49733	2.215	2.96178
OU	Post-translational modification, protein turnover, and chaperones; Intracellular trafficking, secretion, and vesicular transport									4.4682
P	Inorganic ion transport and metabolism										-1.83836
S	Function unknown		-1.09425	-0.89056
T	Signal transduction mechanisms										1.10606
V	Defense mechanisms	3.79634					1.52164			2.78014

### Sheet: COG-Downregulated
COG Category	Descrption	1021-Luteolin	1021-Camporegio	1021-Verbena	1021-Lodi	BL225C-Luteolin	BL225C-Camporegio	BL225C-Verbena	BL225C-Lodi	AK83-Luteolin	AK83-Camporegio	AK83-Verbena	AK83-Lodi
C	Energy production and conversion		1.88005	1.88709	2.7075		0.877803	1.11104			1.73938	1.79385
CP	Energy production and conversion; Inorganic ion transport and metabolism											4.08287
D	Cell cycle control, cell division, chromosome partitioning						1.16545
EGP	Amino acid transport and metabolism; Carbohydrate transport and metabolism; Inorganic ion transport and metabolism									3.79209
F	Nucleotide transport and metabolism							-2.69032
G	Carbohydrate transport and metabolism						0.961801	1.02237
J	Translation, ribosomal structure and biogenesis		-3.18892	-3.15587			-1.7305	-3.58747
K	Transcription		-1.5307	-1.49766			-0.784897	-1.37883
M	Cell wall/membrane/envelope biogenesis					1.62863
O	Post-translational modification, protein turnover, and chaperones		1.30883	1.42433
P	Inorganic ion transport and metabolism					1.96944	0.747527	1.08648	2.40685	2.03611	1.81609	1.42642
S	Function unknown						0.433023	0.494146		1.21944
