## Supplemental Material file S3 for "Dissecting transcriptomic signatures of genotype x genotype interactions during the initiation of plant-rhizobium symbiosis": Supplemental Table S7 (overall report on DEGs).xlsx

### Sheet: summary_table-1
Overall				Camporegio				Lodi				Verbena				Luteolin
Category	Rm1021	BL225C	AK83	Category	Rm1021	BL225C	AK83	Category	Rm1021	BL225C	AK83	Category	Rm1021	BL225C	AK83	Category	Rm1021	BL225C	AK83
DEGs - whole genome	1090	2077	675	DEGs - whole genome	516	1159	357	DEGs - whole genome	32	76	66	DEGs - whole genome	506	693	192	DEGs - whole genome	36	149	60
Upregulated	498	918	368	Upregulated	231	513	196	Upregulated	15	25	41	Upregulated	224	286	85	Upregulated	28	94	46
Downregulatd	592	1159	307	Downregulatd	285	646	161	Downregulatd	17	51	25	Downregulatd	282	407	107	Downregulatd	8	55	14
DEGs - Chromosome	536	1116	429	DEGs - Chromosome	261	634	233	DEGs - Chromosome	16	44	46	DEGs - Chromosome	244	356	114	DEGs - Chromosome	15	82	36
Upregulated	387	697	290	Upregulated	187	412	165	Upregulated	11	16	30	Upregulated	178	217	64	Upregulated	11	52	31
Downregulatd	149	419	139	Downregulatd	74	222	68	Downregulatd	5	28	16	Downregulatd	66	139	50	Downregulatd	4	30	5
DEGs - pSymB	194	513	128	DEGs - pSymB	88	275	67	DEGs - pSymB	5	14	9	DEGs - pSymB	94	188	31	DEGs - pSymB	7	36	21
Upregulated	56	130	62	Upregulated	24	62	26	Upregulated	3	5	7	Upregulated	26	38	16	Upregulated	3	25	13
Downregulatd	138	383	66	Downregulatd	64	213	41	Downregulatd	2	9	2	Downregulatd	68	150	15	Downregulatd	4	11	8
DEGs - pSymA	360	448	109	DEGs - pSymA	167	250	55	DEGs - pSymA	11	18	10	DEGs - pSymA	168	149	41	DEGs - pSymA	14	31	3
Upregulated	55	91	11	Upregulated	20	39	4	Upregulated	1	4	3	Upregulated	20	31	2	Upregulated	14	17	2
Downregulatd	305	357	98	Downregulatd	147	211	51	Downregulatd	10	14	7	Downregulatd	148	118	39	Downregulatd	0	14	1
DEGs - Plasmid*	NA	NA	9	DEGs - Plasmid*	NA	NA	2	DEGs - Plasmid*	NA	NA	1	DEGs - Plasmid*	NA	NA	6	DEGs - Plasmid*	NA	NA	0
Upregulated	NA	NA	5	Upregulated	NA	NA	1	Upregulated	NA	NA	1	Upregulated	NA	NA	3	Upregulated	NA	NA	0
Downregulatd	NA	NA	4	Downregulatd	NA	NA	1	Downregulatd	NA	NA	0	Downregulatd	NA	NA	3	Downregulatd	NA	NA	0
DEGs - core genome	820	1736	575	DEGs - core genome	387	969	311	DEGs - core genome	23	54	51	DEGs - core genome	377	576	156	DEGs - core genome	33	137	57
Upregulated	461	839	342	Upregulated	213	472	182	Upregulated	15	22	37	Upregulated	207	260	79	Upregulated	26	85	44
Downregulatd	359	897	10	Downregulatd	174	497	129	Downregulatd	8	32	14	Downregulatd	170	316	77	Downregulatd	7	52	13
DEGs - accessory genome	270	336	99	DEGs - accessory genome	129	187	45	DEGs - accessory genome	9	22	15	DEGs - accessory genome	129	115	36	DEGs - accessory genome	3	12	3
Upregulated	37	78	25	Upregulated	18	40	13	Upregulated	0	3	4	Upregulated	17	26	6	Upregulated	2	9	2
Downregulatd	233	258	74	Downregulatd	111	147	32	Downregulatd	9	19	11	Downregulatd	112	89	30	Downregulatd	1	3	1
Five groups of columns are provided, one for each of the four conditions and one "overall" column representing the sum of the four conditions.
The total number of DEGs, as well as the number of upregulated and downregulated genes, are indicated for various categories of genes. The whole genome refers to all differentially expressed genes. Results are also given for each replicon, as well as for the core genome and the accessory genome. So for example, 'DEGs - Chromosome' refers to all DEGs on the chromosome in that condition, while the …
* The Plasmid refers to the two accessory plasmids (pSINME01 and pSINME2, 256269 bp and 70499 bp in size, respectively) presents in the genome of AK83 strain only
