## Supplemental Material file S3 for "Dissecting transcriptomic signatures of genotype x genotype interactions during the initiation of plant-rhizobium symbiosis": Supplemental Table S8 (qPCR).xlsx

### Sheet: Foglio1
Table S8. qPCR verification of RNA-Seq data.
Strain	condition	Gene ID	replicon	log2FoldChange	padj	RQ	RQ_min	RQ_max
1021	condition_camporegio_vs_blank	SMc00168	Chromosome	-2.35049	2.47272e-80	0.406	0.211	0.532
1021	condition_lodi_vs_blank	SMc00168	Chromosome	-0.0760518	0.626397	0.652	0.422	0.984
1021	condition_luteolin_vs_blank	SMc00168	Chromosome	0.00129731	0.999736	0.089	0.036	0.652
1021	condition_verbena_vs_blank	SMc00168	Chromosome	-2.15032	2.78255e-66	0.324	0.248	0.488
1021	condition_camporegio_vs_blank	SMc03167	Chromosome	1.47778	0.000313241	0.529	0.266	0.789
1021	condition_lodi_vs_blank	SMc03167	Chromosome	-0.00350798	NA	0.671	0.407	0.899
1021	condition_luteolin_vs_blank	SMc03167	Chromosome	3.73204	4.29767e-15	5.132	4.99	5.477
1021	condition_verbena_vs_blank	SMc03167	Chromosome	2.24194	2.15968e-07	6.112	5.992	6.879
1021	condition_verbena_vs_blank	SMa0766	pSymA	-4.26462	1.69094e-51	0.475	0.307	0.622
1021	condition_camporegio_vs_blank	SMa0766	pSymA	-3.32002	8.85252e-33	0.343	0.185	0.59
1021	condition_lodi_vs_blank	SMa0766	pSymA	-0.160954	0.31101	0.741	0.467	0.888
1021	condition_luteolin_vs_blank	SMa0766	pSymA	-0.00665458	0.999736	1.035	0.783	1.155
BL225C	condition_camporegio_vs_blank	SinmeB_6271	pSINMEB01	4.75493	1.41941e-101	8.171	7.301	10.27
BL225C	condition_lodi_vs_blank	SinmeB_6271	pSINMEB01	0.198289	0.250253	1.03	0.835	1.295
BL225C	condition_luteolin_vs_blank	SinmeB_6271	pSINMEB01	0.164669	0.474868	1.456	1.002	1.782
BL225C	condition_verbena_vs_blank	SinmeB_6271	pSINMEB01	3.85039	1.31228e-56	9.866	8.145	11.043
BL225C	condition_camporegio_vs_blank	SinmeB_4750	pSINMEB02	-5.01878	7.40082e-55	0.096	0.075	0.0101
BL225C	condition_lodi_vs_blank	SinmeB_4750	pSINMEB02	-2.19452	7.70536e-17	0.144	0.088	0.264
BL225C	condition_luteolin_vs_blank	SinmeB_4750	pSINMEB02	-1.76892	2.54946e-12	0.195	0.11	0.307
BL225C	condition_verbena_vs_blank	SinmeB_4750	pSINMEB02	-6.5521	3.70166e-39	0.075	0.041	0.99
AK83	condition_camporegio_vs_blank	Sinme_4706	2	3.88946	1.47627e-11	1.213	0.999	1.304
AK83	condition_lodi_vs_blank	Sinme_4706	2	2.50086	5.01888e-07	1.647	1.289	1.895
AK83	condition_luteolin_vs_blank	Sinme_4706	2	2.26682	0.000159908	8.767	8.005	9.122
AK83	condition_verbena_vs_blank	Sinme_4706	2	3.68959	4.24113e-12	5.742	4.966	6.021
AK83	condition_verbena_vs_blank	Sinme_6882	pSINME01	-1.07642	4.30436e-05	0.859	0.788	1.156
AK83	condition_camporegio_vs_blank	Sinme_6882	pSINME01	-1.17344	1.93656e-05	0.846	0.521	1.867
AK83	condition_lodi_vs_blank	Sinme_6882	pSINME01	-0.241929	0.390708	1.191	0.988	1.724
AK83	condition_luteolin_vs_blank	Sinme_6882	pSINME01	-0.625109	0.0304775	1.469	1.025	1.856
The table reports the log2 fold change obtained from RNA-Seq data (with adjusted p-value) and RQ values from qPCR. RQ_min and RQ_max refer to CI 95%. Pearson correlation between lo2foldchange and RQ is r=0.70 (p<0.0001) on all data, r=0.73 (p<0.0001) on significant DEGs only (in bold)
